# An anticipated optimization approach to macromolecular crystallization

**DOI:** 10.1101/620328

**Authors:** Fabrice Gorrec

## Abstract

Crystallization is an essential step for determining macromolecular structures at atomic resolution with X-ray crystallography. Crystals of diffraction quality obtained from purified samples of proteins, RNAs, DNAs and their complexes enable our understanding of biological processes and structure-based design of drugs. Targets of interest for researchers are however increasingly challenging to produce and crystallise. Progress in crystallization methods applicable to limiting amount of sample while increasing the yield of useful crystals are hence urgently needed. In this context, an Anticipated Optimization Approach was investigated. For this approach, it is assumed that samples are highly unstable and will most probably not produce useful crystals (‘hits’). By selecting leads very early, what remains from the initial sample can be used for follow-up optimization experiments. Subsequently, the reproducibility issues caused by sample variability are bypassed. An initial crystallization screen that failed to produce hits becomes a well-suited solubility assay that is a starting point for optimization. The approach was tested with a straightforward and cost-effective protocol developed elsewhere. The yield of useful crystals was increased and accelerated for three targets of pharmacologic studies.

**Synopsis:** This study suggests that the yield of useful crystals obtained from challenging protein samples can be increased by using an initial crystallization screen as solubility assay.
