## Supplementary Material for "An anticipated optimization approach to macromolecular crystallization"

### Sheet: readme
This Excel file contains 7 spreadsheets
Scoring spreadsheet
The information entered in the yellow cells is automatically duplicated in other cells.
The follow-up screen is named after the biasing initial condition.
Suggested scoring nomenclature
Observation	Annotation
Useful crystal(s)	X
Microcrystals	M
Hypothetical microcrystals	H
Multiple/Small needles	N
Salt crystal(s)	S
Gel	G
Spherulites	O
Precipitate	P
Phase separation	I
Clear	C

### Sheet: Blank
	Initial screen				Follow-up
					Screen				Screen				Screen
Well	t1	t2	t3	t4	t1	t2	t3	t4	t1	t2	t3	t4	t1	t2	t3	t4
A01																		Experiment ID:
A02
A03																		Sample:
A04
A05																		Inspections
A06
A07																		t0 initial screen:
A08																		t0 screen			0	:
A09																		t0 screen			0	:
A10																		t0 screen			0	:
A11																		t1:
A12																		t2:
B01																		t3:
B02																		t4:
B03
B04																		Initial screen formulation:
B05
B06
B07																		Follow-up screen formulation:
B08
B09
B10																		Initial drop set up:
B11
B12
C01																		Biased drop set up:
C02
C03
C04																		Initial conditions
C05
C06																		0	:
C07
C08
C09
C10
C11
C12
D01																		0	:
D02
D03
D04
D05
D06
D07
D08																		0	:
D09
D10
D11
D12
																									1/2
	Initial screen				Follow-up
					Screen		0		Screen		0		Screen		0
Well	t1	t2	t3	t4	t1	t2	t3	t4	t1	t2	t3	t4	t1	t2	t3	t4
E01																		Experiment ID:					0
E02
E03																		Sample:			0
E04
E05
E06
E07
E08
E09
E10
E11
E12
F01
F02
F03
F04
F05
F06
F07
F08
F09
F10
F11
F12
G01
G02
G03
G04
G05
G06
G07
G08
G09
G10
G11
G12
H01
H02
H03
H04
H05
H06
H07
H08
H09
H10
H11
H12
																									2/2

### Sheet: ESCRT-II
	Initial screen				Follow-up
					Screen		A3		Screen		A8		Screen		B9
Well	t1	t2	t3	t4	t1	t2	t3	t4	t1	t2	t3	t4	t1	t2	t3	t4
A01						C				C	C			C				Experiment ID:					ESCRT
A02
A03	C	C				C				H	H			C				Sample:			ESCRT
A04
A05						H	H											Inspections
A06														C
A07						S	S											t0 initial screen:					1pm
A08	C					S	S			H				C				t0 screen			A3	:	2.40pm
A09	C													C	C			t0 screen			A8	:	2.50pm
A10						S	S							n/a				t0 screen			B9	:	3.00pm
A11	C	C	C							H				C				t1:	+1hr
A12						S	S											t2:	+24hr
B01														C	C			t3:	+4d
B02						S	S							H				t4:	+15d
B03							S							H
B04						S	S							H				Initial screen formulation:
B05	C	C	C			C	S							C					LMB crystallization screen
B06	C	C	C			S	S							C
B07																		Follow-up screen formulation:
B08						H													LMB crystallization screen
B09	C	C	C			C				n/a				n/a
B10						n/a								C				Initial drop set up:
B11						C													250nL+ 250nL
B12	C	C	C			C								C
C01	C	C	C			C				I	I			C	C			Biased drop set up:
C02						S	S							H					250nL+ 200nL + 50nL
C03	C	C	C											C	C
C04																		Initial conditions
C05						H
C06										H				C				A3	:
C07																			9%v/v propanol
C08						C				C	C			C					0.2M CalciumAcetate
C09						n/a				n/a				C	C				0.1M MES pH6.2
C10						C				C	C			C	C
C11						C
C12						C
D01						X	X	X		C				N	N			A8	:
D02						X	X	X		I				X	X	X			1.2M AMS
D03						C				C	S			M					0.1M Amonium Acetate pH5.5
D04
D05										C
D06										C
D07										C
D08																		B9	:
D09										n/a									18% v/v ethanol
D10						C				C				C	C				0.1M BTP pH7.1
D11						n/a				C
D12
	When precipitate, cell was left empty by default.
	Only X recorded at t4.
																										1/2
	Initial screen				Follow-up
					Screen		A3		Screen		A8		Screen		B9
Well	t1	t2	t3	t4	t1	t2	t3	t4	t1	t2	t3	t4	t1	t2	t3	t4
E01	C	H	H			H												Experiment ID:					ESCRT
E02										C
E03		G	G											G	G			Sample:			ESCRT
E04						X	X	X						C	C
E05	C	C				C				C				C	C
E06						C				C				C
E07						M	M	X
E08						M	M	X
E09	C	H	H			n/a								C	C
E10						C				C				C	C
E11
E12						M	M				M
F01							X
F02				X			X	X		O	O
F03										C	C			H	H
F04										C				N	N
F05										C	C				H
F06										C
F07							M							C	H
F08										C
F09						n/a				C
F10										C				C	C
F11						n/a
F12		H					M	X							H
G01			H				X	X		C	C			C	C
G02	C	C	C			M				C	C
G03						H
G04
G05										C				C
G06						X	X	X		C				M	X	X
G07						H
G08
G09						n/a				C				C
G10										C				C
G11						n/a									M
G12						C				C					H
H01		H	H
H02		H	H											C
H03	C	C	C			C				C				C
H04						C								C	C
H05	C	C	C			H
H06						H								C
H07						O
H08	C	C	C			C				O	O			C	C
H09	C	C	C			C				C				C	C
H10	C	H	X	X						C				C	C
H11	C	H	H			n/a								C
H12		H	H			O								O	O
																										2/2

### Sheet: QMp53y220
	Initial screen				Follow-up
					Screen		C9		Screen		D5		Screen		D8
Well	t1	t2	t3	t4	t1	t2	t3	t4	t1	t2	t3	t4	t1	t2	t3	t4
A01	C						N	X		N	N			N	N			Experiment ID:					QMp53y220
A02
A03		H	H															Sample:			QMp53y220
A04	H	H				N	N	X						N	N
A05	C																	Inspections
A06	C		C
A07		H																t0 initial screen:					3.15pm
A08	C																	t0 screen			C9	:	4.55pm
A09	na																	t0 screen			D5	:	5.05pm
A10	na																	t0 screen			D8	:	5.15pm
A11	C																	t1:	+1hr
A12																		t2:	+24hr
B01	C																	t3:	+4d
B02	C																	t4:	+15d
B03	C
B04	C	C	C															Initial screen formulation:
B05	C																		LMB crystallization screen
B06	C
B07										na								Follow-up screen formulation:
B08	C									N	N								LMB crystallization screen
B09	na					N	N	X		N	N			N	N
B10	na													N				Initial drop set up:
B11	C	H	H			N				N	N								250nL+ 250nL
B12	C		C
C01	C	S	S															Biased drop set up:
C02	C	M	M																250nL+ 200nL + 50nL
C03	C	C	C
C04						N	N			N	N			X	X			Initial conditions
C05
C06																		C9	:
C07																			26%w/v PEGMMME2000
C08																			0.1M BT pH5.8
C09	H	M	N	X
C10						N	N	X		N	N
C11		H
C12		H
D01	C																	D5	:
D02	C																		26%w/v PEG3000
D03		H	H																0.1M CHES pH9.2
D04	C
D05	N	N	N	X						N	N
D06		H	H			N	N	X
D07		M	M							N	N
D08	H	M	N	X														D8	:
D09	C	C	C					X			N	X				X			24%w/v PEG3350
D10	C	C	C																0.15M NaCl
D11	N	N	N							N	N								0.05M HEPES pH6.8
D12	H	M	M								N								2%v/v PEG400
	When precipitate, cell was left empty by default.
	Although only useful crystals (X) and needles (N) were recorded for the biased plates.
	Only X recorded at t4.																									1/2
	Initial screen				Follow-up
					Screen		C9		Screen		D5		Screen		D8
Well	t1	t2	t3	t4	t1	t2	t3	t4	t1	t2	t3	t4	t1	t2	t3	t4
E01		H																Experiment ID:					QMp53y220
E02	H	N	N	X						N	N
E03																		Sample:			QMp53y220
E04
E05	C
E06	C
E07	C	H
E08	C	H
E09	C
E10	C	C
E11						X	X
E12
F01		H
F02	C
F03	C														X	X
F04	C							X		N	N
F05	C											X				X
F06	C	H	H			N	N			N	N			N	N
F07										N	N
F08	C	H	H
F09	na					X	X	X
F10	na
F11
F12
G01		H	H
G02	C					N	N			N	N			N
G03
G04
G05	C	M				N	N			N	N			X	X
G06	C	M
G07
G08
G09	C		C
G10	C		C							N	N
G11	C	H	H							N	N			X	X
G12										N	N
H01
H02		H
H03	C
H04		H
H05	C
H06		H
H07	C
H08	C		H
H09	C	C	C							na
H10	C	C	C
H11	C		H
H12	C
																										2/2

### Sheet: HIV-1-CA
	Initial screen				Follow-up
					Screen		C7		Screen		C8		Screen		G6
Well	t1	t2	t3	t4	t1	t2	t3	t4	t1	t2	t3	t4	t1	t2	t3	t4
A01																		Experiment ID:					HIV-1-CA
A02										na
A03																		Sample:			HIV-1-CA
A04
A05																		Inspections
A06											S
A07										S	S							t0 initial screen:					5.30pm
A08										S	S							t0 screen			C7	:	7.10pm
A09						na				S	S							t0 screen			C8	:	7.20pm
A10						na				S	S							t0 screen			G6	:	7.30pm
A11										S	S							t1:	+1hr
A12										S	S							t2:	+24hr
B01										S	S							t3:	+4d
B02										S	S							t4:	+15d
B03
B04										S	S							Initial screen formulation:
B05										S	S								LMB crystallization screen
B06										S	S
B07																		Follow-up screen formulation:
B08																			LMB crystallization screen
B09
B10																		Initial drop set up:
B11	na																		250nL+ 250nL
B12			M
C01	H	H	H															Biased drop set up:
C02										S	S								250nL+ 200nL + 50nL
C03										S	S
C04																		Initial conditions
C05	na
C06		N	N			X	X	X										C7	:
C07	M	X	X	X															9.5%w/v PEG2000
C08	M	M	M												S				15mM MgCl2
C09																			0.1M NaAc pH4.6
C10	M	M	M
C11
C12	H	X	X	X
D01		X	X	X														C8	:
D02																			8%w/v PEG2000
D03																			0.3M CaAc
D04	M	M																	0.1M Imidazole pH7.7
D05								X
D06		N	N
D07			H	X			S
D08			M															G6	:
D09																			11%w/v PEG8000
D10																			0.24M AMS
D11						X	X	X											0.1M MES pH6.0
D12
	Only X, H, N and M were recorded for the initial plate.
	Only useful crystals (X) and salt crystals (S) were recorded for the biased plates.
	Only X recorded at t4.																									1/2
	Initial screen				Follow-up
					Screen		C7		Screen		C8		Screen		G6
Well	t1	t2	t3	t4	t1	t2	t3	t4	t1	t2	t3	t4	t1	t2	t3	t4
E01	M	M	M															Experiment ID:					HIV-1-CA
E02	H	M	X	X
E03																		Sample:			HIV-1-CA
E04		X	X	X
E05						X	X	X
E06						X	X	X
E07		N	N
E08		H	M			X	X	X
E09		M	M							S	S
E10		N	N
E11		M	M
E12
F01										S	S
F02	H	M	M							S	S
F03
F04	H	H	H			X	X	X
F05
F06	H	M	M			X	X
F07	H	H				X	X
F08	H	H	H			X	X
F09	H	M	M
F10		X	X	X
F11
F12
G01	M	M	M
G02							X	X
G03	M	M	M
G04		M	N
G05		X	X	X
G06	M	M	M
G07	M	M	M
G08	N	N	N
G09
G10
G11
G12								X
H01
H02
H03
H04
H05
H06
H07
H08
H09
H10
H11
H12
																									2/2

### Sheet: Control
ESCRT-II
	Initial screen
Well	t1	t2	t3	t4
A03	C	C	C	C
A08	H	H	H	H
B09	C	N	N	N
QMp53y220
	Initial screen
Well	t1	t2	t3	t4
C09	C	C	C	C
D05	N	X	X	X
D08	M	M	M	M
HIV-1-A
	Initial screen
Well	t1	t2	t3	t4
C07	M	M	X	P
C08	N	N	N	N
G06	N	N	N	P

### Sheet: LMB screen
Well	Tube	Component 1	Conc 1	Unit 1	pH 1	Component 2	Conc 2	Unit 2	pH 2	Component 3	Conc 3	Unit 3	pH 3	Component 4	Conc 4	Unit 4	pH 4	Component 5	Conc 5	Unit 5	pH 5
A01	1	1,4 butanediol	25	% w/v		tris	0.1	M	8
A02	2	2 propanol	30	% v/v		sodium cacodylate	0.1	M	4.6	sodium citrate	0.1	M	4.6
A03	3	2 propanol	9	% v/v		calcium acetate	0.2	M		MES	0.1	M	6.2
A04	4	2 propanol	15	% v/v		imidazole	0.2	M	7.6
A05	5	ammonium acetate	4	M		bis tris propane	0.1	M	7
A06	6	ammonium phosphate monobasic	1.4	M		tris	0.1	M	7.5
A07	7	ammonium sulfate	1.85	M		potassium thiocyanate	0.4	M		sodium acetate	0.1	M	4.5
A08	8	ammonium sulfate	1.2	M		ammonium acetate	0.1	M	5.5
A09	9	ammonium sulfate	1	M		sodium citrate	0.1	M	5.5
A10	10	ammonium sulfate	2.5	M		sodium chloride	0.2	M		MES	0.1	M	5.6
A11	11	ammonium sulfate	1.2	M		MES	0.1	M	5.9
A12	12	ammonium sulfate	2	M		magnesium acetate	5	mM		MES	0.05	M	6
B01	13	ammonium sulfate	1.6	M		MES	0.1	M	6.5
B02	14	ammonium sulfate	1.9	M		MES	0.1	M	6.5
B03	15	ammonium sulfate	1.95	M		sodium citrate	0.1	M	6.5
B04	16	ammonium sulfate	1.7	M		sodium chloride	0.2	M		tris	0.1	M	8
B05	17	ammonium sulfate	1	M		glycerol	12	% v/v		tris	0.1	M	8.5
B06	18	ammonium sulfate	1	M		glycerol	6	% v/v		CHES	0.1	M	9.5	sodium chloride	0.2	M
B07	19	dioxane	38	% v/v
B08	20	ethanol	14	% v/v		ADA	0.1	M	6
B09	21	ethanol	18	% v/v		bis tris propane	0.1	M	7.1
B10	22	ethanol	24	% v/v		magnesium chloride hexahydrate	0.04	M		HEPES	0.1	M	7.8
B11	23	ethanol	17.5	% v/v
B12	24	lithium chloride	1.3	M		HEPES	0.1	M	7.4
C01	25	lithium chloride	1.5	M		PEG 6000	10	% w/v		bicine	0.1	M	8.4
C02	26	lithium sulfate	1.6	M		tris	0.4	M	7.5
C03	27	magnesium sulfate heptahydrate	1.6	M		glycerol	6	% v/v		HEPES	0.1	M	7.2
C04	28	MPD	30	% v/v		imidazole	0.1	M	7
C05	29	MPD	70	% v/v		HEPES	0.1	M	7.5
C06	30	PEG 1000	18	% w/v		sodium chloride	0.2	M		sodium potassium phosphate	0.1	M	6.2
C07	31	PEG 2000	9.5	% w/v		magnesium chloride hexahydrate	15	mM		sodium acetate	0.1	M	4.6
C08	32	PEG 2000	8	% v/v		calcium acetate	0.3	M		imidazole	0.1	M	7.7
C09	33	PEG 2000 MME	26	% w/v		bis tris	0.1	M	5.8
C10	34	PEG 2000 MME	15	% v/v		bis tris propane	0.1	M	6.9
C11	35	PEG 20000	8	% w/v		PEG 550 MME	8	% v/v		sodium acetate	0.1	M	4.5	potassium bromide	0.25	M
C12	36	PEG 20000	8	% w/v		PEG 550 MME	8	% w/v		sodium acetate	0.1	M	5.5	potassium thiocyanate	0.2	M
D01	37	PEG 20000	7.5	% w/v		PEG 550 MME	7.5	% v/v		tris	0.1	M	7.5	sodium formate	0.08	M
D02	38	PEG 20000	8	% w/v		PEG 550 MME	8	% w/v		tris	0.05	M	8.5	sodium formate	1.2	M
D03	39	PEG 300	28	% v/v		calcium acetate	0.07	M		imidazole	0.1	M	7
D04	40	PEG 300	30	% v/v		PEG 1000	15	% w/v		bis tris propane	0.1	M	7
D05	41	PEG 3000	26	% w/v		CHES	0.1	M	9.2
D06	42	PEG 3350	21	% w/v		sodium chloride	0.15	M		MES	0.1	M	6
D07	43	PEG 3350	15	% w/v		MES	0.1	M	6.2
D08	44	PEG 3350	24	% w/v		sodium chloride	0.15	M		HEPES	0.05	M	6.8	PEG 400	2	% v/v
D09	45	PEG 3350	27	% w/v		lithium sulfate	0.2	M		bis tris propane	0.1	M	7
D10	46	PEG 3350	12	% w/v		nickel II chloride hexahydrate	5	mM		HEPES	0.1	M	7.5	cobalt II chloride hexahydrate	5	mM		magnesium chloride hexahydrate	5	mM
D11	47	PEG 3350	20	% w/v		tris	0.2	M	8.5
D12	48	PEG 3350	18	% w/v		PEG 400	17	% v/v		CAPSO	0.1	M	9	2-propanol	4.8	% v/v
E01	49	PEG 3350	6	% w/v		potassium iodide	0.4	M		sodium chloride	0.15	M
E02	50	PEG 3350	18	% w/v		sodium acetate trihydrate	0.2	M
E03	51	PEG 3350	22	% w/v		zinc acetate dihydrate	0.2	M
E04	52	PEG 400	26	% v/v		sodium chloride	0.1	M		sodium citrate	0.1	M	5.5	magnesium chloride hexahydrate	0.1	M
E05	53	PEG 400	4	% v/v		lithium sulfate	0.1	M		sodium citrate	0.1	M	5.6
E06	54	PEG 400	10	% v/v		potassium chloride	0.1	M		MES	0.05	M	6	magnesium chloride hexahydrate	2	mM
E07	55	PEG 400	28	w/v		sodium chloride	0.2	M		MOPS	0.1	M	6.5
E08	56	PEG 400	25	% w/v		ethanol	4.5	% v/v		MES	0.07	M	6.62	magnesium chloride hexahydrate	1.5	mM
E09	57	PEG 400	40	% w/v		lithium sulfate	0.2	M		tris	0.1	M	8.4
E10	58	PEG 4000	3.5	% w/v		glycerol	15	% v/v		sodium acetate	0.1	M	4.55
E11	59	PEG 4000	28	% w/v		ammonium acetate	0.2	M		sodium citrate	0.1	M	5.2
E12	60	PEG 4000	20	% w/v		2 propanol	20	% v/v		sodium citrate	0.1	M	5.5
F01	61	PEG 4000	25	% w/v		ammonium sulfate	0.2	M		sodium acetate	0.1	M	5.6
F02	62	PEG 4000	16	% v/v		glycerol	20	% v/v		sodium citrate	0.1	M	5.8	ammonium sulfate	0.1	M
F03	63	PEG 4000	18	% w/v		ammonium acetate	0.2	M		sodium citrate	0.1	M	6
F04	64	PEG 4000	14	% w/v		MPD	6	% v/v		sodium potassium phosphate	0.1	M	6.2
F05	65	PEG 4000	29	% w/v		ammonium sulfate	0.1	M		sodium citrate	0.1	M	6.5	magnesium acetate	0.1	M
F06	66	PEG 4000	11	% w/v		magnesium chloride hexahydrate	0.1	M		tris	0.1	M	7.8
F07	67	PEG 4000	20	% w/v		magnesium chloride hexahydrate	0.2	M		tris	0.1	M	8.5
F08	68	PEG 4000	18	% w/v		sodium acetate trihydrate	0.3	M		tris	0.1	M	9
F09	69	PEG 5000 MME	18	% w/v		ammonium sulfate	0.2	M		MES	0.1	M	6.5
F10	70	PEG 600	20	% v/v		sodium chloride	0.2	M		sodium cacodylate	0.1	M	5.6	potassium thiocyanate	0.15	M
F11	71	PEG 6000	29	% w/v		sodium citrate	0.2	M	3.5
F12	72	PEG 6000	20	% w/v		lithium chloride	0.2	M		sodium citrate	0.1	M	4
G01	73	PEG 6000	12	% w/v		lithium sulfate	0.1	M		sodium citrate	0.1	M	5.6
G02	74	PEG 6000	3.5	% w/v		potassium chloride	0.1	M		bis tris propane	0.1	M	7.1
G03	75	PEG 8000	8	% w/v		magnesium chloride hexahydrate	0.05	M		sodium acetate	0.1	M	4.5
G04	76	PEG 8000	22	% w/v		sodium cacodylate	0.1	M	5	sodium acetate	0.2	M	5
G05	77	PEG 8000	8	% w/v		potassium phosphate	0.08	M	5.6
G06	78	PEG 8000	11	% w/v		ammonium sulfate	0.24	M		MES	0.1	M	6
G07	79	PEG 8000	11	% w/v		sodium chloride	0.4	M		sodium cacodylate	0.1	M	6.2
G08	80	PEG 8000	13	% w/v		ammonium sulfate	0.09	M		sodium cacodylate	0.05	M	6.5
G09	81	PEG 8000	20	% w/v		magnesium acetate	0.2	M		MES	0.1	M	6.5
G10	82	PEG 8000	10	% w/v		ethylene glycol	9	% v/v		HEPES	0.1	M	7.5
G11	83	PEG 8000	20	% w/v		magnesium chloride	0.2	M		CAPS	0.1	M	9
G12	84	PEG 8000	20	% w/v		CHES	0.1	M	9.5	CHES	0.1	M	9.5
H01	85	potassium phosphate monobasic	1	M		2 propanol	3	% v/v		sodium cacodylate	0.1	M	6.5
H02	86	sodium acetate	1.4	M		sodium cacodylate	0.1	M	6.5
H03	87	sodium bromide	0.5	M		tris acetate	0.1	M	7.5
H04	88	sodium chloride	2	M		sodium citrate	0.1	M	4
H05	89	sodium chloride	3	M		tris	0.1	M	7.5
H06	90	sodium citrate	1.5	M		sodium citrate	0.1	M	6.5
H07	91	sodium citrate	0.85	M		sodium chloride	0.1	M		tris	0.1	M	8
H08	92	sodium formate	1.36	M		glycerol	19	% v/v		tris acetate	0.1	M	8.5	PEG 35000	3	%
H09	93	sodium potassium tartrate tetrahydrate	0.45	M		MES	0.1	M	6.3
H10	94	sodium potassium tartrate tetrathydrate	0.9	M		glycerol	20	% w/v		HEPES	0.05	M	7.4
H11	95	sodium potassium phosphate	1.6	M	6
H12	96	sodium citrate	1	M	6.2
